# Anatomical and functional organisation of the cholinergic nervous system in the tunicate *Botryllus schlosseri*

**DOI:** 10.64898/2026.09.10.750344

**Authors:** Chiara Anselmi, Leyla Yılmaz, Tom Levy, Katherine J. Ishizuka, Karla J. Palmeri, Irving L. Weissman, Ayelet Voskoboynik, Stuart Thompson

## Abstract

Acetylcholine (ACh) is an ancient, highly conserved neurotransmitter, yet the functional diversification of cholinergic pathways across early chordates remains incompletely understood. Here, we investigate the spatial and functional organization of the cholinergic system in the colonial tunicate *Botryllus schlosseri*, a chordate model that undergoes lifelong, cyclical neural regeneration. By integrating HCR-RNA FISH, in vivo pharmacology, extracellular brain electrophysiology, and quantitative reflex assays, we map the core molecular machinery of ACh synthesis (*ChAT)*, vesicular transport (*VAChT)*, *AChE*, and receptor signaling (*CHRNA7*, *CHRM3)*. Spatial expression analysis reveals a compartmentalized cholinergic network spanning central ganglia, peripheral sensory cells, and ciliated epithelia. Functionally, nicotinic receptors (nAChRs) mediate rapid mechanosensory burst firing in the brain, evoked siphon reflex contraction, and cilliary arrest, whereas muscarinic receptors (mAChRs), modulate baseline siphon motility and muscle tone. Pharmacological silencing of active siphon motor programs unmasks a slow, vascular-coupled rhythmic motility, while AChE inhibition induces paralysis indicating a critical role for regulated ACh breakdown and non-synaptic transmission. Together, these findings demonstrate that *B. schlosseri* possesses a sophisticated, dual-effector cholinergic system coordinating both muscular and ciliary networks, providing key insights into the evolutionary diversification of chordate neuromuscular control.

**SUMMARY STATEMENT:** By integrating spatial transcriptomics, electrophysiology, and in vivo pharmacology, this study reveals a compartmentalized cholinergic network in *Botryllus schlosseri* where nicotinic and muscarinic pathways differentially coordinate central burst firing, rapid siphon reflexes, basal muscle tone, and ciliary arrest.
