## Supplementary table 2 for "Anatomical and functional organisation of the cholinergic nervous system in the tunicate *Botryllus schlosseri*"

### Sheet: CHAT
Pool name	Sequence
B1_chat_30_Dla0	GAGGAGGGCAGCAAACGGaaAGTGGGACGTACTATGGGTATCAGG
B1_chat_30_Dla0	TTACTGCAGAGTGGAACAGTGGAACtaGAAGAGTCTTCCTTTACG
B1_chat_30_Dla0	GAGGAGGGCAGCAAACGGaaATTGTGAAGTAATTGAAAATGTCGA
B1_chat_30_Dla0	ACTTCGTTTCTCACCTGACTCGTAGtaGAAGAGTCTTCCTTTACG
B1_chat_30_Dla0	GAGGAGGGCAGCAAACGGaaGCATTCCTAGCTCTTTAGCAATCTG
B1_chat_30_Dla0	AAGGATCCGCAAAGATCTCGGGTTCtaGAAGAGTCTTCCTTTACG
B1_chat_30_Dla0	GAGGAGGGCAGCAAACGGaaACGTCCTGAAATAGCCGCGATGGTG
B1_chat_30_Dla0	CAATCCTAAGAGGTGACAATCAATAtaGAAGAGTCTTCCTTTACG
B1_chat_30_Dla0	GAGGAGGGCAGCAAACGGaaAACAGCATCATATTATGGGCGTCCA
B1_chat_30_Dla0	TCCGTTTGAACTTTTGTGGCTCTCCtaGAAGAGTCTTCCTTTACG
B1_chat_30_Dla0	GAGGAGGGCAGCAAACGGaaTGCTTAGACTTCTTGCGAGTTCTAA
B1_chat_30_Dla0	TTGCTTTTCTAGATCCTCCCTTTTTtaGAAGAGTCTTCCTTTACG
B1_chat_30_Dla0	GAGGAGGGCAGCAAACGGaaGACTCGGCCGTGGCGGAATCGCCTT
B1_chat_30_Dla0	TTGGATTGTCGCCCCTCGAATATTGtaGAAGAGTCTTCCTTTACG
B1_chat_30_Dla0	GAGGAGGGCAGCAAACGGaaATGAATGCGTCCGGGCTGATGTTCT
B1_chat_30_Dla0	AAAAATGCGAGCTGCAGCGATACTTtaGAAGAGTCTTCCTTTACG
B1_chat_30_Dla0	GAGGAGGGCAGCAAACGGaaTGAACCTCAGGATTTTCAGATCAAA
B1_chat_30_Dla0	GCTTTATGAACTCCTTCCCATAATGtaGAAGAGTCTTCCTTTACG
B1_chat_30_Dla0	GAGGAGGGCAGCAAACGGaaCGCCAGTTCGATATATCTTGATGTT
B1_chat_30_Dla0	GAGAGCCATTTTCATCAAAGCGGTTtaGAAGAGTCTTCCTTTACG
B1_chat_30_Dla0	GAGGAGGGCAGCAAACGGaaTCAGGCGTTACAACACATTGTTTGT
B1_chat_30_Dla0	GTATCATTGACATCCCACCTCAGTCtaGAAGAGTCTTCCTTTACG
B1_chat_30_Dla0	GAGGAGGGCAGCAAACGGaaTCCTGAATATTTCCTCAATCAAGTG
B1_chat_30_Dla0	GCGTATCCAACTCAGCTTCTTTTATtaGAAGAGTCTTCCTTTACG
B1_chat_30_Dla0	GAGGAGGGCAGCAAACGGaaCTCGTAGTTGAGCCCGAACGACCCA
B1_chat_30_Dla0	GACGGCGATCCCTTCCGCTGCAGAAtaGAAGAGTCTTCCTTTACG
B1_chat_30_Dla0	GAGGAGGGCAGCAAACGGaaTCGAACCATCTGTTGTAAGATGAGG
B1_chat_30_Dla0	CGGCCCACAACAAATTGTATGGTTTtaGAAGAGTCTTCCTTTACG
B1_chat_30_Dla0	GAGGAGGGCAGCAAACGGaaTTTCGTTGCGAGATGTCGCTGTTGG
B1_chat_30_Dla0	CGTGTATCATTTGATGAGCCATATCtaGAAGAGTCTTCCTTTACG
B1_chat_30_Dla0	GAGGAGGGCAGCAAACGGaaTTCAATCATGTCAACTGAATTGCGG
B1_chat_30_Dla0	ATCGAGACAGAGTAGAGCAACGGAAtaGAAGAGTCTTCCTTTACG
B1_chat_30_Dla0	GAGGAGGGCAGCAAACGGaaGCATCCGCCCATTCCGATCTACCTA
B1_chat_30_Dla0	ATTTGCTTTTTGAGTAGATTGTCTCtaGAAGAGTCTTCCTTTACG
B1_chat_30_Dla0	GAGGAGGGCAGCAAACGGaaGATTTTCGTGTTTGGCAGCATAAAC
B1_chat_30_Dla0	AGGTCAATACGCCCACCGATTCGCGtaGAAGAGTCTTCCTTTACG
B1_chat_30_Dla0	GAGGAGGGCAGCAAACGGaaCTCTGTGAAATCTGTCCCAAGTTGA
B1_chat_30_Dla0	AGCACGGATTTCATTGATGATTTCCtaGAAGAGTCTTCCTTTACG
B1_chat_30_Dla0	GAGGAGGGCAGCAAACGGaaGCGATTGCTACAATAAAATGCTGAC
B1_chat_30_Dla0	GTGACGTACAGAACAAAGAACTGGTtaGAAGAGTCTTCCTTTACG
B1_chat_30_Dla0	GAGGAGGGCAGCAAACGGaaTGTCCATTTCTCTGCCCGGCACGCG
B1_chat_30_Dla0	TGTTGCTGTTTTTGCTCATTAATTGtaGAAGAGTCTTCCTTTACG
B1_chat_30_Dla0	GAGGAGGGCAGCAAACGGaaCATGCAAAGGGCTTGACCTGCTAAT
B1_chat_30_Dla0	AGATGATAAAATATGGAAGTACTGGtaGAAGAGTCTTCCTTTACG
B1_chat_30_Dla0	GAGGAGGGCAGCAAACGGaaTCCTCATCTAAATTTCTTTTGTATT
B1_chat_30_Dla0	CCCCTCGCAATGTCCACGGGCAATTtaGAAGAGTCTTCCTTTACG
B1_chat_30_Dla0	GAGGAGGGCAGCAAACGGaaACGTTATCCATGCATTTTCCGACTT
B1_chat_30_Dla0	TAACTTCAGCAACTAGTTTTCCCGAtaGAAGAGTCTTCCTTTACG
B1_chat_30_Dla0	GAGGAGGGCAGCAAACGGaaATTGGAGTTGACTGGTAACGGCGCT
B1_chat_30_Dla0	TTCCATCTTTGGCAGAACCATGCCAtaGAAGAGTCTTCCTTTACG
B1_chat_30_Dla0	GAGGAGGGCAGCAAACGGaaCAATCGTACGACCAATTCTCATACT
B1_chat_30_Dla0	TTCCTTAGATACATGTCCTCCAACCtaGAAGAGTCTTCCTTTACG
B1_chat_30_Dla0	GAGGAGGGCAGCAAACGGaaGAGTCGCGCCAATTCCACTCGGCGT
B1_chat_30_Dla0	TTGACTTTTTGAGCAGACTTTCCTGtaGAAGAGTCTTCCTTTACG
B1_chat_30_Dla0	GAGGAGGGCAGCAAACGGaaATCGAATTGCACTTCTGGTACCAGT
B1_chat_30_Dla0	GAATTTGTCGGCTATTCGCTTAGTTtaGAAGAGTCTTCCTTTACG
B1_chat_30_Dla0	GAGGAGGGCAGCAAACGGaaGTTTCCGCGAGATCCGGCACTGGTA
B1_chat_30_Dla0	TTGATACACAACAAATACCTTTCCAtaGAAGAGTCTTCCTTTACG
B1_chat_30_Dla0	GAGGAGGGCAGCAAACGGaaCTTTTCGACTATCCTGGTCAAGTTC
B1_chat_30_Dla0	ATGGAAGCTTTGCCTGATGTAGCAAtaGAAGAGTCTTCCTTTACG

### Sheet: VACHT
Pool name, Sequence
B1_VACHT_18_Dla0,GAGGAGGGCAGCAAACGGaaATGGTGTCCTTCATCCATTCCGCTA
B1_VACHT_18_Dla0,AAACCGATTTGCCACGGAAGAGCGTtaGAAGAGTCTTCCTTTACG
B1_VACHT_18_Dla0,GAGGAGGGCAGCAAACGGaaTGCCTATCATAAGCGCTCCTGCTAT
B1_VACHT_18_Dla0,TTGGCTCCAGAAATGCAAGCGGGAAtaGAAGAGTCTTCCTTTACG
B1_VACHT_18_Dla0,GAGGAGGGCAGCAAACGGaaATATATAGGCGTCCCAACAGGCTGT
B1_VACHT_18_Dla0,CAAAATGTATGGATCAAGAAGCAGTtaGAAGAGTCTTCCTTTACG
B1_VACHT_18_Dla0,GAGGAGGGCAGCAAACGGaaTTTTCTATTAGGAGCAACAGGCTCG
B1_VACHT_18_Dla0,GTTTCTGCATTTTCTTCCGTACTGGtaGAAGAGTCTTCCTTTACG
B1_VACHT_18_Dla0,GAGGAGGGCAGCAAACGGaaCAAACGGCACTGGTCTCCCGACGAA
B1_VACHT_18_Dla0,CAACGAAGCACAATATGGCGAGTAAtaGAAGAGTCTTCCTTTACG
B1_VACHT_18_Dla0,GAGGAGGGCAGCAAACGGaaTACCAAACTACCGAACGAAATGAAT
B1_VACHT_18_Dla0,ATATAACACTCCTCCAAATGGCGGTtaGAAGAGTCTTCCTTTACG
B1_VACHT_18_Dla0,GAGGAGGGCAGCAAACGGaaTCACTTTCAATATGAAATCTATCAG
B1_VACHT_18_Dla0,AATGCGATGCCGAGAATTTTCGATCtaGAAGAGTCTTCCTTTACG
B1_VACHT_18_Dla0,GAGGAGGGCAGCAAACGGaaAAGCCGAACCTAAGCCCTGAAGACT
B1_VACHT_18_Dla0,TTAGTCCAAACGACGACGCGTTGGCtaGAAGAGTCTTCCTTTACG
B1_VACHT_18_Dla0,GAGGAGGGCAGCAAACGGaaTGCCCCGGCAAAAACAACAGTTGAC
B1_VACHT_18_Dla0,GGCTATGAATAGCCAAGTGTACGTTtaGAAGAGTCTTCCTTTACG
B1_VACHT_18_Dla0,GAGGAGGGCAGCAAACGGaaGGAGTGATGTAACCAATTCTATCAA
B1_VACHT_18_Dla0,AACATCACCATCAGTCCCAGTGTGAtaGAAGAGTCTTCCTTTACG
B1_VACHT_18_Dla0,GAGGAGGGCAGCAAACGGaaATTGTACGATAGCTTTGGATGCAAA
B1_VACHT_18_Dla0,AAGCTCCAGTGAACGGATTTACGCAtaGAAGAGTCTTCCTTTACG
B1_VACHT_18_Dla0,GAGGAGGGCAGCAAACGGaaACTAATTTTTACAGGTTTTATCATT
B1_VACHT_18_Dla0,TAATCCCATCATGCCATCCTTATAAtaGAAGAGTCTTCCTTTACG
B1_VACHT_18_Dla0,GAGGAGGGCAGCAAACGGaaTTTTCTTCCGCGACCGAGGCGTTCT
B1_VACHT_18_Dla0,AATTTATCCTTGAGTCGATCAATCAtaGAAGAGTCTTCCTTTACG
B1_VACHT_18_Dla0,GAGGAGGGCAGCAAACGGaaCCGTTCTGTTCAATAGATTGACAAT
B1_VACHT_18_Dla0,AACCGCTGGCTGTAATCGAGTCTTCtaGAAGAGTCTTCCTTTACG
B1_VACHT_18_Dla0,GAGGAGGGCAGCAAACGGaaGTTGTCGGGATCCTCAAAATAGTCG
B1_VACHT_18_Dla0,GCCTGGCTCGTTATTCAGAGTAGTTtaGAAGAGTCTTCCTTTACG
B1_VACHT_18_Dla0,GAGGAGGGCAGCAAACGGaaATGTTGTCAAGCAACAGAGCGAGGC
B1_VACHT_18_Dla0,ATTATTGGCACTATCACCATGTATAtaGAAGAGTCTTCCTTTACG
B1_VACHT_18_Dla0,GAGGAGGGCAGCAAACGGaaTCACTGGATGAGAGAAGCGACTTCG
B1_VACHT_18_Dla0,CTATGAATACGGTGATTCGCTTCTGtaGAAGAGTCTTCCTTTACG
B1_VACHT_18_Dla0,GAGGAGGGCAGCAAACGGaaAACGAACCGGTCGAAGAATGCCAT
B1_VACHT_18_Dla0,TGGTGCCGATGCTCGCCTTATTAATtaGAAGAGTCTTCCTTTACG

### Sheet: CHRM3
Pool name, Sequence
B1_CHRM3_28_Dla0,GAGGAGGGCAGCAAACGGaaAGGCAACGGAGACGGTGGAAGAGAT
B1_CHRM3_28_Dla0,TCACGAGTTGAAGGTTCTTCGTTTGtaGAAGAGTCTTCCTTTACG
B1_CHRM3_28_Dla0,GAGGAGGGCAGCAAACGGaaACCGTGTCGGTAGTGCGTGTATCCC
B1_CHRM3_28_Dla0,GAAGAAGATGTAGACGGGTGCATCGtaGAAGAGTCTTCCTTTACG
B1_CHRM3_28_Dla0,GAGGAGGGCAGCAAACGGaaATTCGTTTGCCGGTCGCTGATAACC
B1_CHRM3_28_Dla0,TGTTCTTACCTCTAAGAAACCAACAtaGAAGAGTCTTCCTTTACG
B1_CHRM3_28_Dla0,GAGGAGGGCAGCAAACGGaaTGTATCGCGAAATGTCTTATTGCAC
B1_CHRM3_28_Dla0,TTTTCGGCATGTCAATAACCGAATGtaGAAGAGTCTTCCTTTACG
B1_CHRM3_28_Dla0,GAGGAGGGCAGCAAACGGaaTTGATATAACATAGGTAATACGCAA
B1_CHRM3_28_Dla0,GCGTAGCAAAACGGATTCAGCGTAGtaGAAGAGTCTTCCTTTACG
B1_CHRM3_28_Dla0,GAGGAGGGCAGCAAACGGaaCGCAATCGTTGGCTATACAAAAAGA
B1_CHRM3_28_Dla0,ACCACGCTGGTTGCGGGATGTGACTtaGAAGAGTCTTCCTTTACG
B1_CHRM3_28_Dla0,GAGGAGGGCAGCAAACGGaaCCAGGTACATACGAAAGCGATCAAA
B1_CHRM3_28_Dla0,ATATATAACCATCACATTATACGGTtaGAAGAGTCTTCCTTTACG
B1_CHRM3_28_Dla0,GAGGAGGGCAGCAAACGGaaTCACTGGCTGGAATTTTACTGGGTC
B1_CHRM3_28_Dla0,GCGCTTAAAGTTTTCGCTGCTTTACtaGAAGAGTCTTCCTTTACG
B1_CHRM3_28_Dla0,GAGGAGGGCAGCAAACGGaaGTCTGGTTGGCCTTTTCGCGGAAGG
B1_CHRM3_28_Dla0,CCGTACTCTCGCCCGCGGACGAAACtaGAAGAGTCTTCCTTTACG
B1_CHRM3_28_Dla0,GAGGAGGGCAGCAAACGGaaTCGCCTTGCGGGCCGGTGCGTGCTT
B1_CHRM3_28_Dla0,CGACAATGTATCGGCTTCGCTCATGtaGAAGAGTCTTCCTTTACG
B1_CHRM3_28_Dla0,GAGGAGGGCAGCAAACGGaaGTGACAATGGTCGGTACCGTAAAAG
B1_CHRM3_28_Dla0,GCCTGATCACTGTCACCTTGGCTACtaGAAGAGTCTTCCTTTACG
B1_CHRM3_28_Dla0,GAGGAGGGCAGCAAACGGaaCGTTGACGCCTTCGGAAACAAGCAG
B1_CHRM3_28_Dla0,GCTGAGTACCGGTAGGACTCGACACtaGAAGAGTCTTCCTTTACG
B1_CHRM3_28_Dla0,GAGGAGGGCAGCAAACGGaaGGCCCGATTATGAGTTTTTGTTGGG
B1_CHRM3_28_Dla0,CTGACTCTCTGACACTGGATCGGAGtaGAAGAGTCTTCCTTTACG
B1_CHRM3_28_Dla0,GAGGAGGGCAGCAAACGGaaGCGCTTTTTGTGGTATCACTCACTG
B1_CHRM3_28_Dla0,GTTTCAGCAGAATTACTCCGACCCGtaGAAGAGTCTTCCTTTACG
B1_CHRM3_28_Dla0,GAGGAGGGCAGCAAACGGaaTTATGGAATCGGTGAGAGAGCGGGT
B1_CHRM3_28_Dla0,AATCGGTGCCGGATTTTATGGAATTtaGAAGAGTCTTCCTTTACG
B1_CHRM3_28_Dla0,GAGGAGGGCAGCAAACGGaaAGATTCATCGCTGGCTTTCGAGTTG
B1_CHRM3_28_Dla0,TCTCTGGAAACGGGCAAGTACAGGCtaGAAGAGTCTTCCTTTACG
B1_CHRM3_28_Dla0,GAGGAGGGCAGCAAACGGaaTTGGTTAATTCCTCTATCTCATCTT
B1_CHRM3_28_Dla0,TTTAAAGGGGTCTCATTGCGTCGTGtaGAAGAGTCTTCCTTTACG
B1_CHRM3_28_Dla0,GAGGAGGGCAGCAAACGGaaCATCGCTTTCGTCCGGTCTTTCCAA
B1_CHRM3_28_Dla0,TGCTGTTCCGCGCGTTACAGCGCGAtaGAAGAGTCTTCCTTTACG
B1_CHRM3_28_Dla0,GAGGAGGGCAGCAAACGGaaGTCCGCAAATTCTGACGCAGGGCTC
B1_CHRM3_28_Dla0,CGGATCGGGTTTCCAGATCTTGGCCtaGAAGAGTCTTCCTTTACG
B1_CHRM3_28_Dla0,GAGGAGGGCAGCAAACGGaaTTCCTCTGCGGCTTCGATTTTCGTT
B1_CHRM3_28_Dla0,TTGATCCTATCGCGGGAATTCCCGCtaGAAGAGTCTTCCTTTACG
B1_CHRM3_28_Dla0,GAGGAGGGCAGCAAACGGaaACTGCGACGTGTTGTAGCTGCGCAG
B1_CHRM3_28_Dla0,TAAAAGGCGATTTTGAACTGCCGGAtaGAAGAGTCTTCCTTTACG
B1_CHRM3_28_Dla0,GAGGAGGGCAGCAAACGGaaTTCTTTGAATATTCTCCAATACAGT
B1_CHRM3_28_Dla0,ATCCATGTACTGGCGACATCTCTTCtaGAAGAGTCTTCCTTTACG
B1_CHRM3_28_Dla0,GAGGAGGGCAGCAAACGGaaGCTATCACAGCAGTCACTAATGTTA
B1_CHRM3_28_Dla0,ATCATGATAATTACCGGCAGGTAAAtaGAAGAGTCTTCCTTTACG
B1_CHRM3_28_Dla0,GAGGAGGGCAGCAAACGGaaACTCGGTAGACTTCGATTTCCTCCC
B1_CHRM3_28_Dla0,TGGAATTTTGGAAAAACTCTATTTGtaGAAGAGTCTTCCTTTACG
B1_CHRM3_28_Dla0,GAGGAGGGCAGCAAACGGaaTGCCCATAATAACATGGAGATGATC
B1_CHRM3_28_Dla0,CATAATTGGCCAGATAACTATGGCAtaGAAGAGTCTTCCTTTACG
B1_CHRM3_28_Dla0,GAGGAGGGCAGCAAACGGaaGGCCGTGTGCGTTTCGGTCTGTACT
B1_CHRM3_28_Dla0,GCCAGTATGATGGCTATTTTTGCAAtaGAAGAGTCTTCCTTTACG
B1_CHRM3_28_Dla0,GAGGAGGGCAGCAAACGGaaCCAAGCATATCAACATCAAATTCGC
B1_CHRM3_28_Dla0,ACGGGCACGTAACAGAAAAATATCTtaGAAGAGTCTTCCTTTACG
B1_CHRM3_28_Dla0,GAGGAGGGCAGCAAACGGaaGCAGAGCCAAATGTCACATGCTATC
B1_CHRM3_28_Dla0,TGACGCCATGCTCAGCGTATAGTCGtaGAAGAGTCTTCCTTTACG

### Sheet: CHRNA3
Pool name, Sequence
B1_CHRNA_15_Dla0,GAGGAGGGCAGCAAACGGaaTACATCTTTCTCGTCGCCATACATT
B1_CHRNA_15_Dla0,CTTAGTCAACGGGTATAGCTCTGCGtaGAAGAGTCTTCCTTTACG
B1_CHRNA_15_Dla0,GAGGAGGGCAGCAAACGGaaTTTTATCTGTGTTTGTGGAATCGGA
B1_CHRNA_15_Dla0,TGAATATCATCTCCACCCATGCTGGtaGAAGAGTCTTCCTTTACG
B1_CHRNA_15_Dla0,GAGGAGGGCAGCAAACGGaaGATCACAGAGAGCGAGACCATGAAC
B1_CHRNA_15_Dla0,GTGCAGACTCAGTGAGAAGACGCTGtaGAAGAGTCTTCCTTTACG
B1_CHRNA_15_Dla0,GAGGAGGGCAGCAAACGGaaGGAGTGGCGCCAGTTGGGGGTAGGC
B1_CHRNA_15_Dla0,GTACACAGGAAATACTTGCCAAGCAtaGAAGAGTCTTCCTTTACG
B1_CHRNA_15_Dla0,GAGGAGGGCAGCAAACGGaaTCGCCAACAGTACAGTGATACCAAG
B1_CHRNA_15_Dla0,CAGTAACAATCTGCAGAAAGACAACtaGAAGAGTCTTCCTTTACG
B1_CHRNA_15_Dla0,GAGGAGGGCAGCAAACGGaaTATGAATGTCAGAATGGTCAGNGCG
B1_CHRNA_15_Dla0,CATTCTTTCTCCAGCGTCAGCGGGAtaGAAGAGTCTTCCTTTACG
B1_CHRNA_15_Dla0,GAGGAGGGCAGCAAACGGaaTAGATGTAGAAAGCAGTNTTCCGAC
B1_CHRNA_15_Dla0,ATGAGAATGCACGGCAGCACCAAATtaGAAGAGTCTTCCTTTACG
B1_CHRNA_15_Dla0,GAGGAGGGCAGCAAACGGaaAACGATCTTCGCAACACATGTATTT
B1_CHRNA_15_Dla0,TAGTCACCACGTACGTAGCATCGACtaGAAGAGTCTTCCTTTACG
B1_CHRNA_15_Dla0,GAGGAGGGCAGCAAACGGaaAAGGTCCCACGCACCGCTCTCTTGG
B1_CHRNA_15_Dla0,TCGGTTCACCTTCCCTTTCATTTGAtaGAAGAGTCTTCCTTTACG
B1_CHRNA_15_Dla0,GAGGAGGGCAGCAAACGGaaACAAGATCTAGGTCTACCGAATTTT
B1_CHRNA_15_Dla0,GAGCCTATGTCTGCTGANCCGTTGTtaGAAGAGTCTTCCTTTACG
B1_CHRNA_15_Dla0,GAGGAGGGCAGCAAACGGaaTGCANTTTTGCTGATCGAAAGGAAA
B1_CHRNA_15_Dla0,GGTGAGTCCACGTTCCGAATTTGATtaGAAGAGTCTTCCTTTACG
B1_CHRNA_15_Dla0,GAGGAGGGCAGCAAACGGaaGAAGATGCCAGGCGGGAGCCAGCTC
B1_CHRNA_15_Dla0,CTCGATGTCGACGTTGCAAGTAGTTtaGAAGAGTCTTCCTTTACG
B1_CHRNA_15_Dla0,GAGGAGGGCAGCAAACGGaaGTTTGCAGCAAAGAGTCGAACGAAT
B1_CHRNA_15_Dla0,ANGCCGGTGTGCTCGATTATCACGTtaGAAGAGTCTTCCTTTACG
B1_CHRNA_15_Dla0,GAGGAGGGCAGCAAACGGaaGTTTCCAAACCAATTTTGCTGGCAA
B1_CHRNA_15_Dla0,CNGCACTGTTGTAAACATAAATATCtaGAAGAGTCTTCCTTTACG
B1_CHRNA_15_Dla0,GAGGAGGGCAGCAAACGGaaCGGATTCCATTGGAAATGAACATCT
B1_CHRNA_15_Dla0,TATCGTCGTCAGGCCATCGTATTCTtaGAAGAGTCTTCCTTTACG

### Sheet: ACHE
Pool name	Sequence
B1_ACHE1_38_Dla0	GAGGAGGGCAGCAAACGGaaGAATGCTGGTAAAATCCAGGCTGTG
B1_ACHE1_38_Dla0	CTATATGGCATTTTGTATCAGAGCTtaGAAGAGTCTTCCTTTACG
B1_ACHE1_38_Dla0	GAGGAGGGCAGCAAACGGaaGTTGACTGTTGTGTACAGAAAACAT
B1_ACHE1_38_Dla0	CTTGCTAAGGCAATTACAGATCCGCtaGAAGAGTCTTCCTTTACG
B1_ACHE1_38_Dla0	GAGGAGGGCAGCAAACGGaaGGTAGTAATCATTCCAAAACTGACA
B1_ACHE1_38_Dla0	ATTGCTGGGAACTTTTTAACAAATAtaGAAGAGTCTTCCTTTACG
B1_ACHE1_38_Dla0	GAGGAGGGCAGCAAACGGaaAGTCAAAACAGCTGTTTGGTTGTTC
B1_ACHE1_38_Dla0	TTTATGCTTTGTCTTTTCTTTCACGtaGAAGAGTCTTCCTTTACG
B1_ACHE1_38_Dla0	GAGGAGGGCAGCAAACGGaaAGTGAAGATTCCAATCTTCCTTCAT
B1_ACHE1_38_Dla0	TTGACTGTTGATGCTATGTCAAACAtaGAAGAGTCTTCCTTTACG
B1_ACHE1_38_Dla0	GAGGAGGGCAGCAAACGGaaCATACTCTCCGTTTGGGTTCCCAGT
B1_ACHE1_38_Dla0	GCGGCCAATGAGTCAATGAGGAATTtaGAAGAGTCTTCCTTTACG
B1_ACHE1_38_Dla0	GAGGAGGGCAGCAAACGGaaTTTCCTCCCCAGCTCCTTTTCTTCA
B1_ACHE1_38_Dla0	TGCGAAGTTCGACCAATATCTCATCtaGAAGAGTCTTCCTTTACG
B1_ACHE1_38_Dla0	GAGGAGGGCAGCAAACGGaaATGCCGAACGCAAACTCAATTTCGT
B1_ACHE1_38_Dla0	GTGTAATTTAGCGATTCATTTAGCGtaGAAGAGTCTTCCTTTACG
B1_ACHE1_38_Dla0	GAGGAGGGCAGCAAACGGaaACGGGGTCTGCGAACTTCGATGGAG
B1_ACHE1_38_Dla0	CGTGAAGAGTGCCCATCCATTCGGGtaGAAGAGTCTTCCTTTACG
B1_ACHE1_38_Dla0	GAGGAGGGCAGCAAACGGaaTGTGTTACCCTCCCTTGTTCCCGAA
B1_ACHE1_38_Dla0	GTGGTATAAGTATCTACTTCCTTTCtaGAAGAGTCTTCCTTTACG
B1_ACHE1_38_Dla0	GAGGAGGGCAGCAAACGGaaGCGTTTTTCATGAATTCAATCGTCG
B1_ACHE1_38_Dla0	TATTCTTGCATTTCCTCTATCCAGGtaGAAGAGTCTTCCTTTACG
B1_ACHE1_38_Dla0	GAGGAGGGCAGCAAACGGaaGGTCCAGCGCTTCTTTGTATCCGTT
B1_ACHE1_38_Dla0	ACACGAAATTCAAATCACCAACTGAtaGAAGAGTCTTCCTTTACG
B1_ACHE1_38_Dla0	GAGGAGGGCAGCAAACGGaaATCTGATACAGATTTTTCGAAGTCG
B1_ACHE1_38_Dla0	TGACGGTGAGTCCGGGGACTGCGTTtaGAAGAGTCTTCCTTTACG
B1_ACHE1_38_Dla0	GAGGAGGGCAGCAAACGGaaGACTCTTTTGAATTTTCATTATTTA
B1_ACHE1_38_Dla0	TACAAGAAATCAATCGCTTGCAGTAtaGAAGAGTCTTCCTTTACG
B1_ACHE1_38_Dla0	GAGGAGGGCAGCAAACGGaaAAGGATAGCCCCACAGGGCCGTATT
B1_ACHE1_38_Dla0	GTTGTCGCGTCTCATTAAATGGACTtaGAAGAGTCTTCCTTTACG
B1_ACHE1_38_Dla0	GAGGAGGGCAGCAAACGGaaCGCATCTGGTTGGAGACCGATGAAA
B1_ACHE1_38_Dla0	TCCTTCTCTGTATTGCGAATAAGATtaGAAGAGTCTTCCTTTACG
B1_ACHE1_38_Dla0	GAGGAGGGCAGCAAACGGaaCCTTCGTTTGCGTTGAAGCCTGCTA
B1_ACHE1_38_Dla0	TTAGTTGTGTATACAAGGAAGTAGTtaGAAGAGTCTTCCTTTACG
B1_ACHE1_38_Dla0	GAGGAGGGCAGCAAACGGaaTTTTGAGATGGTCCACGGCCTCGCG
B1_ACHE1_38_Dla0	TATTGATGTCTGTTGCAAACGTCCCtaGAAGAGTCTTCCTTTACG
B1_ACHE1_38_Dla0	GAGGAGGGCAGCAAACGGaaGTTCTGAAATCGTGCGGTGCCTAAA
B1_ACHE1_38_Dla0	GATAAAATCTTCATCGATAATAGCTtaGAAGAGTCTTCCTTTACG
B1_ACHE1_38_Dla0	GAGGAGGGCAGCAAACGGaaTTTTGTGCATCATACTCTGTAAGGC
B1_ACHE1_38_Dla0	TCTGCCCCTATCTCGTCGTCCGCTAtaGAAGAGTCTTCCTTTACG
B1_ACHE1_38_Dla0	GAGGAGGGCAGCAAACGGaaCGCTACTATCGCCACACCCAACAAT
B1_ACHE1_38_Dla0	ATACTACATCTGCCAGCGATTCGTTtaGAAGAGTCTTCCTTTACG
B1_ACHE1_38_Dla0	GAGGAGGGCAGCAAACGGaaTTCATTAACGGACAGGAGTGCCCAT
B1_ACHE1_38_Dla0	CGCAAGTTTTCTGGCTCTTCTTTTCtaGAAGAGTCTTCCTTTACG
B1_ACHE1_38_Dla0	GAGGAGGGCAGCAAACGGaaGCGTTTCGAAATAGAGTATTTGATT
B1_ACHE1_38_Dla0	CTAAAAACCGACGCACTTTGCAATAtaGAAGAGTCTTCCTTTACG
B1_ACHE1_38_Dla0	GAGGAGGGCAGCAAACGGaaCCGCGCCCGCGCTCTCTCCAAATAA
B1_ACHE1_38_Dla0	CTGAAATTATATGCATACTGATACTtaGAAGAGTCTTCCTTTACG
B1_ACHE1_38_Dla0	GAGGAGGGCAGCAAACGGaaATGAATGTTATCTCGAATCCACATC
B1_ACHE1_38_Dla0	TATTTGGTCTTTGTTGCCTTGGAAAtaGAAGAGTCTTCCTTTACG
B1_ACHE1_38_Dla0	GAGGAGGGCAGCAAACGGaaTTTCCTGGCGCTTCTTTTATGCCCA
B1_ACHE1_38_Dla0	GCGAGATTTTGATCCCACAATCCTAtaGAAGAGTCTTCCTTTACG
B1_ACHE1_38_Dla0	GAGGAGGGCAGCAAACGGaaAATTCATCGACACGACGACGACCTG
B1_ACHE1_38_Dla0	CGAGAAAACCAAAGGCAGCAACGCGtaGAAGAGTCTTCCTTTACG
B1_ACHE1_38_Dla0	GAGGAGGGCAGCAAACGGaaGACATCCAGTGAGGATGTACCACTG
B1_ACHE1_38_Dla0	TGACGCGGCCAGCCATTGTCCCTGGtaGAAGAGTCTTCCTTTACG
B1_ACHE1_38_Dla0	GAGGAGGGCAGCAAACGGaaACCGGGAGTAGCTTCCCCGCACTCT
B1_ACHE1_38_Dla0	AATCCGCCGCCGTATATCCATACCAtaGAAGAGTCTTCCTTTACG
B1_ACHE1_38_Dla0	GAGGAGGGCAGCAAACGGaaGTGGAGTCCAGACGTTAAGAAACAA
B1_ACHE1_38_Dla0	ATTTATTGCTATTGAAATCCCGGTCtaGAAGAGTCTTCCTTTACG
B1_ACHE1_38_Dla0	GAGGAGGGCAGCAAACGGaaCCACATTTCCGTTCCGCGATAACCT
B1_ACHE1_38_Dla0	ATCCTCACTCTTATTTGTATTGGTAtaGAAGAGTCTTCCTTTACG
B1_ACHE1_38_Dla0	GAGGAGGGCAGCAAACGGaaCAGGAATTCGGGTATGATGTTGCGT
B1_ACHE1_38_Dla0	CCAAACGTGTTGTCAGTCCATTGGAtaGAAGAGTCTTCCTTTACG
B1_ACHE1_38_Dla0	GAGGAGGGCAGCAAACGGaaTTGGCTTTCTAAATCGCATCTCGCC
B1_ACHE1_38_Dla0	GTATTTTATCCCACTTTTCGGCAGGtaGAAGAGTCTTCCTTTACG
B1_ACHE1_38_Dla0	GAGGAGGGCAGCAAACGGaaAAATCCAGCCACTTTGCTATCTAGA
B1_ACHE1_38_Dla0	CGTGGTTTTGCCGTATCTCATACCGtaGAAGAGTCTTCCTTTACG
B1_ACHE1_38_Dla0	GAGGAGGGCAGCAAACGGaaTTCCTGGTCCGTACGGTTATGAAAT
B1_ACHE1_38_Dla0	TTGAGTATTTTGCCCTTGTATCTCCtaGAAGAGTCTTCCTTTACG
B1_ACHE1_38_Dla0	GAGGAGGGCAGCAAACGGaaTTCCCTCCTCGCGACTGCGCGATTG
B1_ACHE1_38_Dla0	GGTTGGATCTGTCGCCCCGCTGTGAtaGAAGAGTCTTCCTTTACG
B1_ACHE1_38_Dla0	GAGGAGGGCAGCAAACGGaaGCGAGTGTCTTTTGCGGTTGCTGCA
B1_ACHE1_38_Dla0	TTTGTGCCTCGGCGACGTTGCAGTTtaGAAGAGTCTTCCTTTACG
B1_ACHE1_38_Dla0	GAGGAGGGCAGCAAACGGaaGAAATGCTCACGCTCAACAATAGAA
B1_ACHE1_38_Dla0	CTCTTGCTGTGACCACCCGATACAGtaGAAGAGTCTTCCTTTACG
