## Supplementary table 1 for "Anatomical and functional organisation of the cholinergic nervous system in the tunicate *Botryllus schlosseri*"

Source_row	Genotype	Subclone_raw_ID	Series_ID	Treatment	Time	Time_min	Stage	Measurement_within_time	Threshold_kPa	Responder	Normalized_outcome	Raw_outcome
63	7141	7141	S01	Control	Pre	0	A	1	1.7	1	Response	Response
64	7141	7141	S01	Control	Pre	0	A	2	1.7	1	Response	Response
65	7141	7141	S01	Control	Pre	0	A	3	1.5	1	Response	Response
66	7141	7141	S01	Control	15 min	15	A	1	2.1	1	Response	Response
67	7141	7141	S01	Control	15 min	15	A	2	1.9	1	Response	Response
68	7141	7141	S01	Control	15 min	15	A	3	1.9	1	Response	Response
69	7141	7141	S01	Control	60 min	60	A	1	2.2	1	Response	Response
70	7141	7141	S01	Control	60 min	60	A	2	2.2	1	Response	Response
71	7141	7141	S01	Control	60 min	60	A	3	2.2	1	Response	Response
81	7139	7139	S02	Control	Pre	0	A	1	1.2	1	Response	Response
82	7139	7139	S02	Control	Pre	0	A	2	0.9	1	Response	Response
83	7139	7139	S02	Control	15 min	15	A	1	1.8	1	Response	Response
84	7139	7139	S02	Control	15 min	15	A	2	1.6	1	Response	Response
85	7139	7139	S02	Control	60 min	60	A	1	1.6	1	Response	Response
86	7139	7139	S02	Control	60 min	60	A	2	1.3	1	Response	Response
87	7139	7139	S03	D-tubocurarine	Pre	0	A	1	1.8	1	Response	Response
88	7139	7139	S03	D-tubocurarine	Pre	0	A	2	1.6	1	Response	Response
89	7139	7139	S03	D-tubocurarine	15 min	15	A	1		0	No response	no response
90	7139	7139	S03	D-tubocurarine	15 min	15	A	2		0	No response	no response
91	7139	7139	S03	D-tubocurarine	60 min	60	A	1		0	No response	no response
92	7139	7139	S03	D-tubocurarine	60 min	60	A	2		0	No response	no response
93	7139	7139	S04	Control	Pre	0	A	1	1.7	1	Response	Response
94	7139	7139	S04	Control	Pre	0	A	2	1.2	1	Response	Response
95	7139	7139	S04	Control	15 min	15	A	1	2.0	1	Response	Response
96	7139	7139	S04	Control	15 min	15	A	2	1.6	1	Response	Response
97	7139	7139	S04	Control	60 min	60	A	1	1.8	1	Response	Response
98	7139	7139	S04	Control	60 min	60	A	2	1.6	1	Response	Response
99	7139	7139	S05	D-tubocurarine	Pre	0	A	1	1.2	1	Response	Response
100	7139	7139	S05	D-tubocurarine	Pre	0	A	2	1.1	1	Response	Response
101	7139	7139	S05	D-tubocurarine	Pre	0	A	3	1.6	1	Response	Response
102	7139	7139	S05	D-tubocurarine	Pre	0	A	4	1.4	1	Response	Response
103	7139	7139	S05	D-tubocurarine	15 min	15	A	1		0	No response	zooid closed
104	7139	7139	S05	D-tubocurarine	15 min	15	A	2		0	No response	no response
105	7139	7139	S05	D-tubocurarine	15 min	15	A	3		0	No response	no response
106	7139	7139	S05	D-tubocurarine	15 min	15	A	4		0	No response	zooid closed
107	7139	7139	S05	D-tubocurarine	60 min	60	A	1		0	No response	zooid closed
108	7139	7139	S05	D-tubocurarine	60 min	60	A	2		0	No response	no response
109	7139	7139	S05	D-tubocurarine	60 min	60	A	3		0	No response	no response
110	7139	7139	S05	D-tubocurarine	60 min	60	A	4		0	No response	zooid closed
111	7135	7135af	S06	Control	Pre	0	A	1	1.3	1	Response	Response
112	7135	7135af	S06	Control	Pre	0	A	2	1.3	1	Response	Response
113	7135	7135af	S06	Control	Pre	0	A	3	1.5	1	Response	Response
114	7135	7135af	S06	Control	Pre	0	A	4	1.7	1	Response	Response
115	7135	7135af	S06	Control	15 min	15	A	1		0	No response	no response (bubbles)
116	7135	7135af	S06	Control	15 min	15	A	2		0	No response	no response (bubbles)
117	7135	7135af	S06	Control	15 min	15	A	3		0	No response	no response (bubbles)
118	7135	7135af	S06	Control	15 min	15	A	4		0	No response	no response (bubbles)
119	7135	7135af	S06	Control	60 min	60	A	1	2.9	1	Response	Response
120	7135	7135af	S06	Control	60 min	60	A	2	2.8	1	Response	Response
121	7135	7135af	S06	Control	60 min	60	A	3	2.3	1	Response	Response
122	7135	7135af	S06	Control	60 min	60	A	4	2.3	1	Response	Response
123	7135	7135ac	S07	D-tubocurarine	Pre	0	A	1	1.4	1	Response	Response
124	7135	7135ac	S07	D-tubocurarine	Pre	0	A	2	1.8	1	Response	Response
125	7135	7135ac	S07	D-tubocurarine	Pre	0	A	3	1.3	1	Response	Response
126	7135	7135ac	S07	D-tubocurarine	Pre	0	A	4	1.5	1	Response	Response
127	7135	7135ac	S07	D-tubocurarine	15 min	15	A	1	3.7	1	Response	Response
128	7135	7135ac	S07	D-tubocurarine	15 min	15	A	2	3.8	1	Response	Response
129	7135	7135ac	S07	D-tubocurarine	15 min	15	A	3	3.6	1	Response	Response
130	7135	7135ac	S07	D-tubocurarine	15 min	15	A	4	3.6	1	Response	Response
131	7135	7135ac	S07	D-tubocurarine	60 min	60	A	1	10.7	1	Response	Response
132	7135	7135ac	S07	D-tubocurarine	60 min	60	A	2	8.3	1	Response	Response
133	7135	7135ac	S07	D-tubocurarine	60 min	60	A	3	11.0	1	Response	Response
134	7135	7135ac	S07	D-tubocurarine	60 min	60	A	4	10.6	1	Response	Response
135	7135	7135ae	S08	Control	Pre	0	A	1	1.1	1	Response	Response
136	7135	7135ae	S08	Control	Pre	0	A	2	0.9	1	Response	Response
137	7135	7135ae	S08	Control	Pre	0	A	3	1.1	1	Response	Response
138	7135	7135ae	S08	Control	Pre	0	A	4	1.0	1	Response	Response
139	7135	7135ae	S08	Control	15 min	15	A	1	1.3	1	Response	Response
140	7135	7135ae	S08	Control	15 min	15	A	2	1.3	1	Response	Response
141	7135	7135ae	S08	Control	15 min	15	A	3	1.3	1	Response	Response
142	7135	7135ae	S08	Control	15 min	15	A	4	1.3	1	Response	Response
143	7135	7135ae	S08	Control	60 min	60	A	1	1.5	1	Response	Response
144	7135	7135ae	S08	Control	60 min	60	A	2	1.3	1	Response	Response
145	7135	7135ae	S08	Control	60 min	60	A	3	1.7	1	Response	Response
146	7135	7135ae	S08	Control	60 min	60	A	4	1.8	1	Response	Response
147	7135	7135ad	S09	D-tubocurarine	Pre	0	A	1	1.5	1	Response	Response
148	7135	7135ad	S09	D-tubocurarine	Pre	0	A	2	1.7	1	Response	Response
149	7135	7135ad	S09	D-tubocurarine	Pre	0	A	3	1.7	1	Response	Response
150	7135	7135ad	S09	D-tubocurarine	Pre	0	A	4	1.3	1	Response	Response
151	7135	7135ad	S09	D-tubocurarine	15 min	15	A	1	2.5	1	Response	Response
152	7135	7135ad	S09	D-tubocurarine	15 min	15	A	2		0	No response	no response
153	7135	7135ad	S09	D-tubocurarine	15 min	15	A	3		0	No response	no response
154	7135	7135ad	S09	D-tubocurarine	15 min	15	A	4		0	No response	no response
155	7135	7135ad	S09	D-tubocurarine	60 min	60	A	1		0	No response	no response
156	7135	7135ad	S09	D-tubocurarine	60 min	60	A	2		0	No response	no response
157	7135	7135ad	S09	D-tubocurarine	60 min	60	A	3		0	No response	no response
158	7135	7135ad	S09	D-tubocurarine	60 min	60	A	4		0	No response	no response
159	7141	7141c	S10	Control	Pre	0	A	1	1.1	1	Response	Response
160	7141	7141c	S10	Control	Pre	0	A	2	1.2	1	Response	Response
161	7141	7141c	S10	Control	Pre	0	A	3	1.0	1	Response	Response
162	7141	7141c	S10	Control	Pre	0	A	4	1.2	1	Response	Response
163	7141	7141c	S10	Control	15 min	15	A	1	1.9	1	Response	Response
164	7141	7141c	S10	Control	15 min	15	A	2	1.7	1	Response	Response
165	7141	7141c	S10	Control	15 min	15	A	3	1.8	1	Response	Response
166	7141	7141c	S10	Control	15 min	15	A	4	1.6	1	Response	Response
167	7141	7141c	S10	Control	60 min	60	A	1	1.8	1	Response	Response
168	7141	7141c	S10	Control	60 min	60	A	2	1.7	1	Response	Response
169	7141	7141c	S10	Control	60 min	60	A	3	2.0	1	Response	Response
170	7141	7141c	S10	Control	60 min	60	A	4	2.0	1	Response	Response
171	7141	7141a	S11	D-tubocurarine	Pre	0	A	1	1.2	1	Response	Response
172	7141	7141a	S11	D-tubocurarine	Pre	0	A	2	0.8	1	Response	Response
173	7141	7141a	S11	D-tubocurarine	Pre	0	A	3	1.4	1	Response	Response
174	7141	7141a	S11	D-tubocurarine	Pre	0	A	4	1.0	1	Response	Response
175	7141	7141a	S11	D-tubocurarine	15 min	15	A	1		0	No response	no response
176	7141	7141a	S11	D-tubocurarine	15 min	15	A	2		0	No response	no response
177	7141	7141a	S11	D-tubocurarine	15 min	15	A	3		0	No response	no response
178	7141	7141a	S11	D-tubocurarine	15 min	15	A	4		0	No response	no response
179	7141	7141a	S11	D-tubocurarine	60 min	60	A	1	6.9	1	Response	Response
180	7141	7141a	S11	D-tubocurarine	60 min	60	A	2	7.9	1	Response	Response
181	7141	7141a	S11	D-tubocurarine	60 min	60	A	3	7.7	1	Response	Response
182	7141	7141a	S11	D-tubocurarine	60 min	60	A	4	7.8	1	Response	Response
183	7134	7134h	S12	Control	Pre	0	A	1	0.8	1	Response	Response
184	7134	7134h	S12	Control	Pre	0	A	2	0.8	1	Response	Response
185	7134	7134h	S12	Control	Pre	0	A	3	1.2	1	Response	Response
186	7134	7134h	S12	Control	Pre	0	A	4	1.0	1	Response	Response
187	7134	7134h	S12	Control	15 min	15	A	1	0.6	1	Response	Response
188	7134	7134h	S12	Control	15 min	15	A	2	0.6	1	Response	Response
189	7134	7134h	S12	Control	15 min	15	A	3	0.6	1	Response	Response
190	7134	7134h	S12	Control	15 min	15	A	4	0.6	1	Response	Response
191	7134	7134h	S12	Control	60 min	60	A	1	0.6	1	Response	Response
192	7134	7134h	S12	Control	60 min	60	A	2	0.6	1	Response	Response
193	7134	7134h	S12	Control	60 min	60	A	3	0.6	1	Response	Response
194	7134	7134h	S12	Control	60 min	60	A	4	0.6	1	Response	Response
195	7134	7134f	S13	D-tubocurarine	Pre	0	A	1	0.9	1	Response	Response
196	7134	7134f	S13	D-tubocurarine	Pre	0	A	2	0.9	1	Response	Response
197	7134	7134f	S13	D-tubocurarine	Pre	0	A	3	0.9	1	Response	Response
198	7134	7134f	S13	D-tubocurarine	Pre	0	A	4	0.9	1	Response	Response
199	7134	7134f	S13	D-tubocurarine	15 min	15	A	1		0	No response	no response
200	7134	7134f	S13	D-tubocurarine	15 min	15	A	2		0	No response	no response
201	7134	7134f	S13	D-tubocurarine	15 min	15	A	3		0	No response	no response
202	7134	7134f	S13	D-tubocurarine	15 min	15	A	4		0	No response	no response
203	7134	7134f	S13	D-tubocurarine	60 min	60	A	1	10.0	1	Response	Response
204	7134	7134f	S13	D-tubocurarine	60 min	60	A	2	11.0	1	Response	Response
205	7134	7134f	S13	D-tubocurarine	60 min	60	A	3	10.2	1	Response	Response
206	7134	7134f	S13	D-tubocurarine	60 min	60	A	4	10.0	1	Response	Response
